# A systems approach reveals species differences in hepatic stress response capacity

**DOI:** 10.1101/2022.04.13.488145

**Authors:** Giusy Russomanno, Rowena Sison-Young, Lucia A. Livoti, Hannah Coghlan, Rosalind E. Jenkins, Steven J. Kunnen, Ciarán P. Fisher, Dennis Reddyhoff, Iain Gardner, Adeeb H. Rehman, Stephen W. Fenwick, Andrew R. Jones, Guy Vermeil De Conchard, Gilles Simonin, Helene Bertheux, Richard J. Weaver, Michael J. Liguori, Diana Clausznitzer, James L. Stevens, Christopher E. Goldring, Ian M. Copple

## Abstract

To minimise unexpected toxicities in early phase clinical studies of new drugs, it is vital to understand fundamental similarities and differences between preclinical test species and humans. We have used physiologically-based pharmacokinetic modelling to identify doses of the model hepatotoxin acetaminophen yielding similar hepatic burdens of the reactive metabolite N-acetyl-p-benzoquinoneimine in mice and rats, to enable comparison of tissue adaptive responses under conditions of equivalent chemical insult. Mice exhibited a greater degree of liver injury than rats, despite the equivalent hepatic NAPQI burden. Transcriptomic and proteomic analyses highlighted the stronger activation of stress response pathways (including the Nrf2 oxidative stress response and autophagy) in the livers of rats. Components of these pathways were also found to be expressed at a higher basal level in the livers of rats compared with both mice and humans. Our findings exemplify a systems approach to understanding differential species sensitivity to hepatotoxicity, and have important implications for species selection and human translation in the safety testing of new drug candidates.
