## Supplementary File 1 - Calculation of hepatic NAPQI burden for "A systems approach reveals species differences in hepatic stress response capacity"

### Sheet: NAPQI burden
Total hepatic NAPQI burden based on glutathione depletion in mice and rats
Parameter	Formula	Mouse	Rat
Average GSH levels (vehicle_24h, nmol/mg protein)		36.1	27.04
Liver weight (g)		1.3	9
Total cellular protein concentration (mg/mL)		250	250
Liver density (g/mL)		1.08	1.08
Liver volume (mL)	Liver weight (g) / Liver density (g/mL)	1.2037	8.33333
Total liver protein (mg)	Total cellular protein concentration (mg/mL) x Liver volume (mL)	300.926	2083.33
Protein per g of liver (mg)	Total liver protein (g) / Liver weight (mg)	231.481	231.481
Total hepatic GSH (nmol)	Average GSH levels (vehicle_24h, nmol/mg protein) x Liver weight (g) x Protein per g of liver (mg)	10863.4	56333.3
Average minimum GSH levels (nmol/mg protein)		2.77112	1.86
Total depletion (nmol)	Total hepatic GSH (nmol) – [Average min GSH levels (nmol/mg protein) x Protein per g of liver (mg) x Liver weight (g)]	10029.5	52458.3
NAPQI molecular weight (g/mol)		149.2	149.2
Total NAPQI burden (mg)	Total depletion (nmol) x NAPQI molecular weight (g/mol) / 10^6	1.49641	7.82678
Hepatic NAPQI burden (mg/g liver)	Total NAPQI burden (mg) / Liver weight (g)	1.15108	0.869643
